# Deficiency of the Heterogeneous Nuclear Ribonucleoprotein U locus leads to delayed hindbrain neurogenesis

**DOI:** 10.1101/2022.09.14.507275

**Authors:** Francesca Mastropasqua, Marika Oksanen, Cristina Soldini, Shemim Alatar, Abishek Arora, Roberto Ballarino, Maya Molinari, Federico Agostini, Axel Poulet, Michelle Watts, Ielyzaveta Rabkina, Martin Becker, Danyang Li, Britt-Marie Anderlid, Johan Isaksson, Karl Lundin Remnelius, Mohsen Moslem, Yannick Jacob, Anna Falk, Nicola Crosetto, Magda Bienko, Emanuela Santini, Anders Borgkvist, Sven Bölte, Kristiina Tammimies

## Abstract

Genetic variants affecting *Heterogeneous Nuclear Ribonucleoprotein U (HNRNPU)* have been identified in several neurodevelopmental disorders (NDDs). HNRNPU is widely expressed in the human brain and shows the highest postnatal expression in the cerebellum. Recent studies have investigated the role of *HNRNPU* in cerebral cortical development, but the effects of *HNRNPU* deficiency on cerebellar development remain unknown. Here, we describe the molecular and cellular outcomes of *HNRNPU* locus deficiency during *in vitro* neural differentiation of patient-derived and isogenic neuroepithelial stem cells with a hindbrain profile. We demonstrate that *HNRNPU* deficiency leads to chromatin remodeling of A/B compartments, and transcriptional rewiring, partly by impacting exon inclusion during mRNA processing. Genomic regions affected by the chromatin restructuring and host genes of exon usage differences show a strong enrichment for genes implicated in epilepsies, intellectual disability, and autism. Lastly, we show that at the cellular level. *HNRNPU* downregulation leads to altered neurogenesis and an increased fraction of neural progenitors in the maturing neuronal population. We conclude that, *HNRNPU* locus is involved in delayed commitment of neural progenitors to neuronal maturation in cell types with hindbrain profile.
