## Supplemental Table 4 for "Deficiency of the Heterogeneous Nuclear Ribonucleoprotein U locus leads to delayed hindbrain neurogenesis"

### Sheet: Description
Supplementary Table 4. Enrichment of differentially expressed genes in NDDs gene lists; m= number of genes in the NDD gene list; q= number of genes in common between the NDD gene list and the differentially expressed gene list -1.

### Sheet: Supplementary Table 4
Supplementary Table 4.
Enrichment in NDD gene lists of genes affected by HNRNPU deficiency at different levels of regulation (DEG, DEU, compartment organization) and different time points, by hypergeometric test; the signiicant enrichments are highlighted (FDR<0.05)
m= number of genes in the NDD gene list; q= number of genes in common between the NDD gene list and the gene list under analysis -1.
ASD=Autism spectrum disorder ID= Intellectual disability; EPI= Epilepsy; DD= developmental disorder
		ASD				ID				EPI				DD
Analysis	Sample	q	m	p-value	fdr	q	m	p-value	fdr	q	m	p-value	fdr	q	m	p-value	fdr
DEG-D28	siHNRNPU	87	989	0.5538219	1	125	1610	0.9622019	1	52	680	0.8854154	1	222	2588	0.6890371	1
	HNRNPUdel/+	67	989	0.9823221	1	83	1610	1	1	34	680	0.9998373	1	182	2588	0.9979411	1
DEU-D28	siHNRNPU	87	989	4.1295e-08	8.259e-08	147	1610	1.86861e-15	1.49489e-14	62	680	1.99243e-06	2.27706e-06	174	2588	1.75625e-08	4.68333e-08
	HNRNPUdel/+	109	989	1.22198e-07	1.95517e-07	173	1610	1.31456e-10	5.25823e-10	61	680	0.0121444	0.0121444	233	2588	1.77175e-07	2.36233e-07
HiC-D0	ConcordantAtoB	8	989	0.162399	0.278398	12	1610	0.156551	0.278398	1	680	0.977135	0.977135	18	2588	0.127866	0.255731
	ConcordantBtoA	8	989	0.0219624	0.105419	3	1610	0.933464	0.977135	2	680	0.702129	0.802433	8	2588	0.688128	0.802433
	ExpressedAtoB	37	989	0.0423752	0.135813	60	1610	0.0130693	0.0899941	27	680	0.0452708	0.135813	86	2588	0.0278999	0.1116
	ExpressedBtoA	39	989	0.000495897	0.00595076	34	1610	0.694369	0.802433	15	680	0.586446	0.788501	56	2588	0.591376	0.788501
	Concordant	16	989	0.014999	0.0899941	15	1610	0.473016	0.709523	3	680	0.94684	0.977135	26	2588	0.245003	0.392005
	Expressed	76	989	0.000152417	0.003658	94	1610	0.077932	0.207819	42	680	0.110729	0.24159	142	2588	0.0901398	0.216335
HiC-D28	ConcordantAtoB	14	989	0.00528797	0.0136361	16	1610	0.0613211	0.113208	12	680	0.00175013	0.00700052	21	2588	0.157262	0.231656
	ConcordantBtoA	4	989	0.848003	0.848003	9	1610	0.633092	0.690646	3	680	0.779153	0.813029	15	2588	0.567298	0.680757
	ExpressedAtoB	58	989	0.000901023	0.00432491	90	1610	0.000199909	0.00188619	44	680	0.000588316	0.00352989	122	2588	0.0056817	0.0136361
	ExpressedBtoA	38	989	0.00450766	0.0136361	46	1610	0.16409	0.231656	16	680	0.615882	0.690646	68	2588	0.255946	0.3233
	Concordant	18	989	0.0718125	0.123107	25	1610	0.155714	0.231656	15	680	0.0253275	0.0506549	36	2588	0.24317	0.3233
	Expressed	96	989	1.37994e-05	0.000331187	136	1610	0.000235774	0.00188619	60	680	0.00562617	0.0136361	190	2588	0.006665	0.0145418
