## Supplemental Table 7 for "Deficiency of the Heterogeneous Nuclear Ribonucleoprotein U locus leads to delayed hindbrain neurogenesis"

### Sheet: Description
Supplementary Table 8. Concordant genes in the compartment regions that switch from A to B or B to A in HNRNPUdel/+ versus CTRL at D28.

### Sheet: concordant_AtoB_D28
Concordant A to B-D28
GeneSymbol	ensembl	baseMean	log2FoldChange	padj
KCTD8	ENSG00000183783	36.3115	-5.14506	0.00743371
SPHKAP	ENSG00000153820	820.782	-4.15055	0.000184958
GABRA2	ENSG00000151834	621.161	-4.0247	3.98783e-05
GABRA4	ENSG00000109158	65.557	-3.35554	0.000918336
SCRG1	ENSG00000164106	76.7757	-2.94302	0.0217958
PAX8-AS1	ENSG00000189223	21.4677	-2.94255	0.0144327
C5orf63	ENSG00000164241	36.4781	-2.93948	0.00808941
LRAT	ENSG00000121207	38.0012	-2.8968	0.0234693
GABRB1	ENSG00000163288	293.43	-2.7554	0.0147001
RASGRP3	ENSG00000152689	45.6062	-2.58897	0.000831196
TNFAIP8L3	ENSG00000183578	65.283	-2.5258	0.128994
GABRG1	ENSG00000163285	219.117	-2.2544	0.00277481
LAMB4	ENSG00000091128	28.7273	-2.00625	0.000126786
AGBL1	ENSG00000166748	23.2868	-1.97916	0.00585642
MIPOL1	ENSG00000151338	127.798	-1.95669	0.030001
STXBP5-AS1	ENSG00000233452	728.419	-1.93502	0.0263763
GLDN	ENSG00000186417	21.4025	-1.92989	0.145715
FGF5	ENSG00000138675	28.0435	-1.84969	0.0979046
OPRM1	ENSG00000112038	808.252	-1.83126	0.213972
FUT9	ENSG00000172461	4985.33	-1.73846	0.0766098
BRINP2	ENSG00000198797	1029.9	-1.7275	0.103
CDHR1	ENSG00000148600	22.3371	-1.64976	0.293282
TNR	ENSG00000116147	953.399	-1.61354	0.212514
KLF9	ENSG00000119138	57.1406	-1.61279	0.207104
DCHS2	ENSG00000197410	402.317	-1.60101	0.093074
TRPM3	ENSG00000083067	2133.06	-1.56432	0.0500743
FGF14-IT1	ENSG00000243319	165.152	-1.55684	1.86936e-09
TPD52L1	ENSG00000111907	89.9769	-1.55486	2.02641e-05
CCDC175	ENSG00000151838	45.29	-1.51868	0.0505257
IGSF11	ENSG00000144847	173.534	-1.47	1.05825e-06
PID1	ENSG00000153823	657.438	-1.44733	0.179116
SCN1A	ENSG00000144285	3155.84	-1.44466	0.0979046
ARPP21	ENSG00000172995	2380.61	-1.42639	0.14528
KLF5	ENSG00000102554	165.521	-1.41685	0.0680386
IQCJ	ENSG00000214216	44.9707	-1.41295	0.362471
DCLK3	ENSG00000163673	183.589	-1.40834	0.224294
GPR158	ENSG00000151025	539.856	-1.37936	0.0900434
CACNB2	ENSG00000165995	616.574	-1.31389	0.118803
THUMPD2	ENSG00000138050	213.909	-1.3023	0.0125507
DYNC1I1	ENSG00000158560	716.851	-1.29639	0.401239
SYT16	ENSG00000139973	1311.88	-1.27422	0.207104
STAC	ENSG00000144681	267.167	-1.23075	0.0117935
KCNS2	ENSG00000156486	598.869	-1.22186	0.190212
LINC00643	ENSG00000186369	184.648	-1.2151	0.0748485
PDE11A	ENSG00000128655	300.486	-1.20417	0.203554
SGCD	ENSG00000170624	111.594	-1.19878	0.240772
LSAMP	ENSG00000185565	8642.74	-1.19576	0.107787
ABCC11	ENSG00000121270	41.3326	-1.17358	0.0303656
SCN2A	ENSG00000136531	11591.3	-1.167	0.244756
FGF14	ENSG00000102466	1813.84	-1.14373	0.338399
PDCL3P4	ENSG00000244119	45.3755	-1.13205	0.0457666
ABCA9	ENSG00000154258	75.0848	-1.12306	0.171205
SLC25A21-AS1	ENSG00000258708	58.8458	-1.11334	0.442571
AKAP7	ENSG00000118507	1364.73	-1.08053	0.153487
NRXN1	ENSG00000179915	22019.3	-1.07307	0.239648
NDNF	ENSG00000173376	574.213	-1.05728	0.330154
ATP8A1	ENSG00000124406	9153.36	-1.04245	0.0539156
F3	ENSG00000117525	214.275	-1.04175	0.154474
PPARGC1A	ENSG00000109819	1192.4	-1.0307	0.0161905
CBLN1	ENSG00000102924	984.458	-1.01878	0.520193
ADAM32	ENSG00000197140	178.879	-1.01747	0.000150996
SGK1	ENSG00000118515	596.387	-1.0171	0.204031
KCNH5	ENSG00000140015	265.941	-0.994023	0.390813
SFMBT2	ENSG00000198879	1262.06	-0.982105	0.251592
ABCB11	ENSG00000073734	75.7061	-0.976374	0.215704
TMEM72-AS1	ENSG00000224812	23.2413	-0.973812	0.248061
ASTN1	ENSG00000152092	3832.14	-0.973776	0.244322
NKAIN2	ENSG00000188580	1532.05	-0.967225	0.243541
SGIP1	ENSG00000118473	1893.53	-0.962591	0.557417
ST8SIA2	ENSG00000140557	2330.62	-0.958982	0.108055
XKR4	ENSG00000206579	6839.79	-0.952846	0.370738
SCG3	ENSG00000104112	2044.18	-0.946147	0.278101
GPR22	ENSG00000172209	444.736	-0.929328	0.491353
CNTN1	ENSG00000018236	12742	-0.911458	0.0259833
MIR3671	ENSG00000265996	22.9586	-0.904143	0.26105
SLC1A1	ENSG00000106688	1236.18	-0.903087	0.40134
GPR75	ENSG00000119737	51.9108	-0.901211	0.055083
NRG1	ENSG00000157168	1227.12	-0.896737	0.267009
RGS17	ENSG00000091844	3509.56	-0.887602	0.344906
RTN1	ENSG00000139970	6603.3	-0.881476	0.505694
RORA	ENSG00000069667	2838.95	-0.86216	0.218706
RPL23AP32	ENSG00000237887	68.4969	-0.847863	0.0509705
MX1	ENSG00000157601	28.5836	-0.840072	0.234779
SCARNA3	ENSG00000252906	23.0475	-0.831814	0.229319
FOXD4L1	ENSG00000184492	21.66	-0.82404	0.500568
DNAJC6	ENSG00000116675	4442.58	-0.818779	0.384841
KIF26B	ENSG00000162849	2708.84	-0.81106	0.376873
FGA	ENSG00000171560	71.576	-0.810616	0.307808
DNER	ENSG00000187957	9212.28	-0.80914	0.206137
TRDN	ENSG00000186439	24.0693	-0.78885	0.475972
CPEB3	ENSG00000107864	1953.08	-0.78352	0.458715
CSRNP3	ENSG00000178662	19480.2	-0.779254	0.0269062
COLGALT2	ENSG00000198756	617.265	-0.776226	0.234015
CEP85L	ENSG00000111860	1979.5	-0.768783	0.0638928
MIR3125	ENSG00000264370	24.8684	-0.763618	0.4212
CLVS2	ENSG00000146352	2131.09	-0.757245	0.338399
ENTPD1-AS1	ENSG00000226688	462.226	-0.756288	0.179531
SCN3A	ENSG00000153253	13216.8	-0.74511	0.398925
RASAL2-AS1	ENSG00000224687	33.1366	-0.743935	0.401589
STXBP5L	ENSG00000145087	2035.43	-0.74352	0.0999732
RASAL2	ENSG00000075391	7105.53	-0.739181	0.200959
DLEU2L	ENSG00000116652	68.3771	-0.729174	0.157782
PLD5	ENSG00000180287	454.012	-0.724746	0.400371
GFRA1	ENSG00000151892	5570.6	-0.704204	0.383544
STXBP5	ENSG00000164506	3819.12	-0.701117	0.365955
CTH	ENSG00000116761	171.765	-0.69745	0.315138
COX20	ENSG00000203667	1779.21	-0.696812	0.0810392
RNY4	ENSG00000252316	20.3158	-0.696794	0.571423
ASXL3	ENSG00000141431	10281.3	-0.693444	0.38805
SLC9B2	ENSG00000164038	931.811	-0.692707	0.299393
MBD5	ENSG00000204406	2116.17	-0.685135	0.0220745
KCNB2	ENSG00000182674	622.906	-0.683375	0.629352
DCAF13P3	ENSG00000259378	39.1202	-0.672959	0.228441
NOL4	ENSG00000101746	1777.85	-0.67262	0.314996
CCDC178	ENSG00000166960	92.4299	-0.669432	0.395619
FGF12	ENSG00000114279	1435.57	-0.664764	0.434285
ENTPD1	ENSG00000138185	74.2115	-0.652478	0.267811
IMPG2	ENSG00000081148	660.415	-0.64653	0.30193
TACR3	ENSG00000169836	282.92	-0.632849	0.755341
CDKL4	ENSG00000205111	76.3544	-0.632794	0.453714
COL4A4	ENSG00000081052	22.807	-0.613217	0.600755
BMP3	ENSG00000152785	124.207	-0.608118	0.546467
ARSG	ENSG00000141337	89.219	-0.602015	0.175911
PRUNE2	ENSG00000106772	550.886	-0.60041	0.475324
CERS6	ENSG00000172292	7235.08	-0.596531	0.360465
JAK2	ENSG00000096968	1746.2	-0.589125	0.0522163

### Sheet: concordant_BtoA_D28
Concordant B to A-D28
hgnc_symbol	ensembl	baseMean	log2FoldChange	padj
MGP	ENSG00000111341	75.6341	8.50699	0.00944967
COL21A1	ENSG00000124749	1029.23	6.86971	0.000353959
FOXC1	ENSG00000054598	47.618	5.58078	0.00216268
AJAP1	ENSG00000196581	289.981	4.85995	6.30691e-07
MR1	ENSG00000153029	35.3419	4.47262	0.0174878
DYNLRB2	ENSG00000168589	61.963	4.43969	0.00248218
SEL1L3	ENSG00000091490	3204.54	4.34997	4.95694e-05
DNAH11	ENSG00000105877	290.839	4.22606	0.000873068
MLIP	ENSG00000146147	328.884	4.19624	0.00327169
HERC2P10	ENSG00000259845	78.2266	3.82027	5.04795e-06
S100A11	ENSG00000163191	28.3141	3.52138	6.63395e-07
IL1R1	ENSG00000115594	51.2241	3.06296	0.036414
CA3	ENSG00000164879	41.5693	2.97915	0.0146267
PIFO	ENSG00000173947	1119.22	2.90017	0.00397013
LINC00907	ENSG00000267586	456.037	2.84929	0.0168844
VWA3A	ENSG00000175267	551.457	2.8162	0.000959883
GRIN2A	ENSG00000183454	428.44	2.79023	0.0374704
MMRN1	ENSG00000138722	1011.36	2.69513	0.000639848
SFRP4	ENSG00000106483	195.035	2.5627	0.000911297
OSMR	ENSG00000145623	86.6733	2.52289	0.106592
RERG	ENSG00000134533	263.664	2.29006	0.0242951
C1orf226	ENSG00000239887	713.883	2.2073	0.0127128
C6orf118	ENSG00000112539	597.74	2.19441	0.0243348
COPZ2	ENSG00000005243	26.5886	2.06718	0.044261
SERPINB1	ENSG00000021355	57.4331	1.89869	0.104339
DZIP1L	ENSG00000158163	310.199	1.78518	0.115283
KCNK13	ENSG00000152315	37.4	1.78071	0.215451
STEAP3	ENSG00000115107	31.4184	1.77206	0.00436953
S100A13	ENSG00000189171	87.3992	1.67823	0.0208748
TAGLN2	ENSG00000158710	508.751	1.66812	0.0271487
E2F8	ENSG00000129173	73.9276	1.63971	0.152279
ATP1A2	ENSG00000018625	5811.62	1.58355	0.114262
AURKB	ENSG00000178999	154.346	1.52561	0.100254
MOB3C	ENSG00000142961	63.7785	1.49903	0.0535828
TOP2A	ENSG00000131747	3223.11	1.44261	0.148472
NOS1AP	ENSG00000198929	644.771	1.41369	0.0785437
RCN1	ENSG00000049449	3827.54	1.39208	0.119536
EFHC1	ENSG00000096093	2586.09	1.37423	0.033829
F11R	ENSG00000158769	93.4294	1.35146	0.165988
S100A6	ENSG00000197956	30.0369	1.33899	0.448667
RAB13	ENSG00000143545	285.086	1.31931	0.0820637
SERPINB6	ENSG00000124570	331.861	1.31205	0.0552143
SCPEP1	ENSG00000121064	302.854	1.26024	0.158562
NEDD1	ENSG00000139350	1395.78	1.25635	0.0988257
SLC7A11	ENSG00000151012	1600.49	1.25602	0.0434024
COL9A1	ENSG00000112280	85.5345	1.25542	0.0145325
SPON1	ENSG00000152268	881.793	1.23701	0.0154836
TAX1BP3	ENSG00000213977	50.7818	1.23343	0.00371691
CDYL2	ENSG00000166446	390.848	1.22886	0.106699
HLA-A	ENSG00000206503	415.945	1.2078	1.9156e-05
TMEM67	ENSG00000164953	1367.37	1.19479	0.089196
IER5	ENSG00000162783	594.105	1.17376	0.1033
IQCK	ENSG00000174628	515.087	1.1732	0.0331354
EPDR1	ENSG00000086289	882.793	1.12352	0.0660192
MCM3	ENSG00000112118	1159.91	1.08987	0.104124
TMEM107	ENSG00000179029	435.705	1.08589	0.02801
PSTPIP2	ENSG00000152229	140.688	1.08234	0.00655269
SOX11	ENSG00000176887	11297.8	1.05675	0.0338872
MDM1	ENSG00000111554	767.084	1.04726	0.0426754
KHDRBS2	ENSG00000112232	1101.8	1.03843	0.00168718
COL11A1	ENSG00000060718	2881.35	1.03241	0.265958
CDKN2C	ENSG00000123080	56.1951	1.03092	0.149668
DDR2	ENSG00000162733	527.287	1.0127	0.223956
CREB3L4	ENSG00000143578	143.254	1.00974	0.0141116
LYPD1	ENSG00000150551	3056.3	0.97265	0.190863
PDLIM5	ENSG00000163110	3025.97	0.969171	0.247068
CALCOCO2	ENSG00000136436	754.446	0.964243	0.107654
SH3D19	ENSG00000109686	688.463	0.957451	0.237219
TNXB	ENSG00000168477	68.6275	0.957163	0.25578
PLK1	ENSG00000166851	249.238	0.951373	0.126471
CDCA7L	ENSG00000164649	255.207	0.945658	0.513437
SLC39A1	ENSG00000143570	971.955	0.942071	0.0298464
TTC8	ENSG00000165533	1001.82	0.932194	0.193357
PMP22	ENSG00000109099	865.845	0.927994	0.34597
TEKT3	ENSG00000125409	22.0142	0.901594	0.452333
HELB	ENSG00000127311	151.21	0.886781	0.0985463
GOLGA2P7	ENSG00000225151	424.016	0.884255	2.56464e-05
CDC6	ENSG00000094804	364.262	0.876523	0.374906
SHPK	ENSG00000197417	63.8804	0.871736	0.160138
MIR135A2	ENSG00000207586	45.3329	0.868971	0.361781
NUP37	ENSG00000075188	221.132	0.854931	0.260651
TENM3	ENSG00000218336	8004.43	0.851133	0.160797
TMPO-AS1	ENSG00000257167	69.8336	0.835978	0.251026
CDK5RAP3	ENSG00000108465	1571.31	0.827473	0.000439233
RDX	ENSG00000137710	5040.41	0.820433	0.189936
SLC25A35	ENSG00000125434	22.2003	0.803798	0.495518
MIR1305	ENSG00000221227	23.0215	0.792407	0.600755
NME9	ENSG00000181322	209.739	0.766026	0.299024
NFE2L1	ENSG00000082641	4909.14	0.764432	0.165409
SMIM20	ENSG00000250317	261.575	0.755477	0.208033
DCTD	ENSG00000129187	796.577	0.750852	0.281742
ATF6B	ENSG00000213676	960.214	0.749094	0.0196987
NHLH1	ENSG00000171786	355.005	0.740297	0.324245
ITPRIPL2	ENSG00000205730	238.1	0.73944	0.409083
NCSTN	ENSG00000162736	1477.92	0.7335	0.304557
LIFR	ENSG00000113594	9591.66	0.729871	0.104295
NAP1L1	ENSG00000187109	10246.2	0.721573	0.155023
NHLH2	ENSG00000177551	262.592	0.719085	0.474116
PTPRO	ENSG00000151490	8006.58	0.714167	0.367381
PTPN21	ENSG00000070778	958.191	0.712613	0.195935
CUEDC1	ENSG00000180891	1245.42	0.712556	0.00936364
CA2	ENSG00000104267	302.375	0.708147	0.596667
MTMR10	ENSG00000166912	433.853	0.706117	0.43398
STIL	ENSG00000123473	307.284	0.703466	0.123541
LRRC1	ENSG00000137269	351.054	0.699457	0.179531
EFCAB11	ENSG00000140025	194.974	0.695166	0.30569
FOXN3-AS1	ENSG00000258920	20.8556	0.680429	0.528836
E2F5	ENSG00000133740	1000.57	0.68008	0.253012
CASQ1	ENSG00000143318	87.5512	0.670427	0.300506
RMST	ENSG00000255794	37422.6	0.657316	0.119112
RPS27	ENSG00000177954	10168.9	0.633025	0.167732
LLPH	ENSG00000139233	235.246	0.629866	0.105216
PFAS	ENSG00000178921	774.996	0.622402	0.0871409
PARPBP	ENSG00000185480	173.344	0.612519	0.323179
SNAPIN	ENSG00000143553	703.348	0.609287	0.220364
